# An evolutionarily conserved interferon-responsive oligodendroglial state emerges during white matter aging

**DOI:** 10.64898/2026.09.23.753731

**Authors:** Pieter-Jan Serneels, Julie D. De Schutter, Luca Masin, Armand Collin, Fien Hermans, Julien Cohen-Adad, Steven Bergmans, Lieve Moons

## Abstract

White matter dysfunction is a hallmark of brain aging and often precedes overt neurodegeneration, yet the cellular alterations connecting aging to white matter dysfunction remain poorly understood. Here, we establish the killifish optic nerve as a translational model of white matter aging by integrating transcriptomic, histological and ultrastructural analyses. This tissue recapitulates key molecular and structural features of mammalian white matter aging, including the depletion of oligodendroglial progenitor cells, metabolic dysfunction and reduced myelin thickness. Intriguingly, aging is also associated with the emergence of an interferon-responsive oligodendroglial state. This state is characterized by interferon response and antigen presentation programs that closely resemble those of pathology-associated oligodendroglia described in murine models of central nervous system disease. Our findings identify oligodendroglial dysfunction as a central feature of white matter aging and suggest that this age-associated oligodendroglial state emerges before overt neurodegeneration, providing a potential cellular link between aging and neurodegenerative diseases.
