## Supplemental table 1 for "An evolutionarily conserved interferon-responsive oligodendroglial state emerges during white matter aging"

### Sheet: Selected genes
N.furzeri	NewSymbol	Stanford Annotation	German Annotation	Human	Mouse	Zebrafish	NCBI Definition
adam17	adam17(1of2)	RPAP1	ADAM17A	ADAM17	Adam17	adam17a	ADAM metallopeptidase domain 17 (adam17)
LOC107377926	adam17(2of2)	ADAM17B	ADAM17B	ADAM17	Adam17	adam17b	disintegrin and metalloproteinase domain-containing protein 17-like (LOC107377926)
LOC107389838	aplp2(1of2)	APPB	APPB	APP	Aplp2	appb	amyloid beta A4 protein-like (LOC107389838)
LOC107379395	apoe(1of2)	APOEB	APOEB	APOEB	Apoeb	apoeb	apolipoprotein Eb-like b (LOC107379395)
LOC107394955	apoe(2of2)	TMEM170B	APOEA	APOE	Apoe	apoea	apolipoprotein Eb-like (LOC107394955)
app	app	APP	APPA	APP	App	appb	amyloid beta precursor protein (app)
arhgef2	arhgef2	ARHGEF2_2_4	ARHGEF2	ARHGEF2	Arhgef2	arhgef2	Rho/Rac guanine nucleotide exchange factor 2 (arhgef2)
arid1b	arid1b(3of3)	ARID1B_2_2	ARID1B	ARID1B	Arid1b	arid1b	AT-rich interaction domain 1B (arid1b)
LOC107383381	atf7(2of3)	CREB5	CREB5(2OF2)	CREB5	Atf7	creb5b	cyclic AMP-responsive element-binding protein 5-like (LOC107383381)
LOC107381236	b2m(2of2)	B2M_1_2	B2M(1OF2)	B2M	B2m	b2ml	beta-2-microglobulin-like (LOC107381236)
LOC107388179	birc5(2of2)	BIRC5A	BIRC5A	BIRC5	Birc5	birc5a	baculoviral IAP repeat-containing protein 5.2-like (LOC107388179)
LOC107380102	cadm1(1of2)	CADM1B_2_2	CADM1B	CADM1	Cadm1	cadm1b	cell adhesion molecule 1-like (LOC107380102)
LOC107390408	c4bpa(1of2)	RCA2.1_1_3	Nfu_p_1_004798	C4BPA	Cd46	rca2.1	membrane cofactor protein-like (LOC107390408)
LOC107390407	c4bpa(2of2)	RCA2.1_2_3	CD55	C4BPA	Cd46	rca2.1	membrane cofactor protein-like (LOC107390407)
LOC107378356	cadm4(2of4)	SI:CH211-66E2.5	Nfu_p_1_018568	CADM4	Cadm4	si:ch211-66e2.5	intercellular adhesion molecule 1-like (LOC107378356)
LOC107378965	cadm4(4of4)	CADM4_1_3	CD22	CADM4	Siglec1	FO904861.2	sialoadhesin-like (LOC107378965)
LOC107374198	ccl3	CCL2	CCL-C5A	CCL3	Ccl5	ccl35.2	C-C motif chemokine 3-like (LOC107374198)
LOC107386067	ccl4(2of3)	CCL-C5A_2_2	CCL-C5A	CCL3L3	Ccl4	ccl19a.1	C-C motif chemokine 4-like (LOC107386067)
LOC107379274	cd226(1of2)	WDR73	OLA.20441	CD226	Cd83	cd83	CD83 antigen-like (LOC107379274)
cd226	cd226(2of2)	CD226	CD226	CD226	Cd226	cd226	CD226 molecule (cd226)
LOC107384571	cd247(1of2)	CD247	CD247L	CD247	Cd247	cd247l	T-cell surface glycoprotein CD3 zeta chain-like (LOC107384571)
cd247	cd247(2of2)	CD247	CD247L	CD247	Cd247	cd247l	CD247 molecule (cd247)
LOC107394775	clec17a(2of10)	CLEC4E_3_7	CLEP	CLEC17A	Clec4f	Clec4e	BCAN
cd59	cd59(2of3)	SNX9	BX957297.2	CD59	Cd59a	BX957297.1	CD59 molecule (cd59)
LOC107379423	cd69	CLEC10A	Nfu_p_1_002761	CD69	Cd69	si:dkey-26c10.5	early activation antigen CD69-like (LOC107379423)
LOC107376289	cd9(5of5)	CD9_2_2	Nfu_p_1_046221	CD9	Cd9	zgc:65811	CD81 antigen-like (LOC107376289)
LOC107384088	cdkn1b(1of3)	CDKN1A_1_2	CABZ01081148.1	CDKN1B	Cdkn1b	cdkn1d	cyclin-dependent kinase inhibitor 1B-like (LOC107384088)
clcf1	clcf1	CLCF1	CLCF1	CLCF1	Clcf1	clcf1	cardiotrophin-like cytokine factor 1 (clcf1)
cldn19	cldn19(4of4)	CLDN19_1_2	CLDN19	CLDN19	Cldn19	cldn19	claudin 19 (cldn19)
cmpk2	cmpk2	CMPK2	CMPK2	CMPK2	Cmpk2	cmpk2	cytidine/uridine monophosphate kinase 2 (cmpk2)
LOC107394775	clec17a(2of10)	CLEC4E_3_7	CLEP	CD209	CD209	zgc:174904	CD209 antigen-like protein D (LOC107394775)
cnksr3	cnksr3(2of2)	CNKSR3	CNKSR3	CNKSR3	Cnksr3	cnksr3	CNKSR family member 3 (cnksr3)
LOC107391613	col1a1(1of2)	COL1A1A	COL1A1A	COL1A1	Col1a1	col1a1a	collagen alpha-1(I) chain-like (LOC107391613)
LOC107387680	col1a1(2of2)	COL1A1B	COL1A1B	COL1A1	Col1a1	col1a1a	collagen alpha-1(I) chain-like (LOC107387680)
col1a2	col1a2(1of4)	COL1A2	COL1A2	COL1A2	Col1a2	col1a2	collagen type I alpha 2 (col1a2)
LOC107384690	col1a2(3of4)	COL5A2B	COL5A2B	COL1A2	Col1a2	col5a2b	collagen alpha-2(V) chain-like (LOC107384690)
LOC107390237	col2a1(1of3)	SI:CH211-198B21.5	COL5A2(1OF2)	COL2A1	Col2a1	COL5A2_1_many	collagen alpha-2(V) chain-like (LOC107390237)
LOC107391205	col2a1(2of3)	COL2A1A	COL2A1A	COL2A1	Col2a1	col2a1a	collagen alpha-1(II) chain-like (LOC107391205)
LOC107385311	col2a1(3of3)	COL2A1B	COL2A1(2OF2)	COL2A1	Col2a1	col2a1a	collagen alpha-1(II) chain (LOC107385311)
col4a2	col4a2	COL4A2_3_6	COL4A2	COL4A6	Col4a2	col4a2	collagen type IV alpha 2 (col4a2)
crabp2	crabp2(1of2)	CRABP2B	CRABP2B	CRABP2	Crabp2	crabp2b	cellular retinoic acid binding protein 2 (crabp2)
creb5	creb5	CREB5B_1_2	CREB5B	CREB5	Creb5	creb5b	cAMP responsive element binding protein 5 (creb5)
csf1r	csf1r(1of2)	CSF1R	CSF1RB	CSF1R	Kit	csf1ra	colony stimulating factor 1 receptor (csf1r)
LOC107379223	ctss	CTSS_2_2	CTSS	CTSS	Ctss	ctss2.2	cathepsin S-like (LOC107379223)
LOC107375875	cxcl10(1of3)	CXCL10_2_2	Nfu_g_1_004503	CXCL10	Cxcl10	cxcl11.8	C-X-C motif chemokine 10-like (LOC107375875)
LOC107384631	cybb(2of2)	CYBB	CYBB	CYBB	Cybb	cybb	cytochrome b-245 heavy chain (LOC107384631)
LOC107394621	cyp51	CYP51	CYP51	CYP51A1	Cyp51	cyp51	lanosterol 14-alpha demethylase (LOC107394621)
dock2	dock2	DOCK2_5_5	DOCK2	DOCK2	Dock2	dock5	dedicator of cytokinesis 2 (dock2)
LOC107380311	dscaml1(1of2)	DSCAML1_3_4	DSCAML1	DSCAML1	Dscaml1	dscamb	Down syndrome cell adhesion molecule-like protein 1 homolog (LOC107380311)
LOC107386539	dscaml1(2of2)	DSCAML1_4_4	DSCAML1(3OF3)	DSCAML1	Dscaml1	dscamb	Down syndrome cell adhesion molecule-like protein 1 homolog (LOC107386539)
elovl5	elovl5	ELOVL5	ELOVL5	ELOVL5	Elovl5	elovl5	ELOVL fatty acid elongase 5 (elovl5)
elovl7	elovl7(1of2)	ELOVL7A	ELOVL7A	ELOVL7	Elovl7	elovl7a	ELOVL fatty acid elongase 7 (elovl7)
erbb3	erbb3(2of2)	ERBB3A	ERBB3A	ERBB3	Erbb3	erbb3a	erb-b2 receptor tyrosine kinase 3 (erbb3)
fabp7	fabp7(2of2)	SMPDL3A	SMPDL3A	FABP7	Fabp7	fabp7a	fatty acid binding protein 7 (fabp7)
LOC107390070	fap	FAP	FAP	FAP	Fap	fap	dipeptidyl peptidase 4-like (LOC107390070)
fasn	fasn(2of3)	FASN_4_4	FASN	FASN	Fasn	fasn	fatty acid synthase (fasn)
fbn1	fbn2(3of3)	FBN1_2_2	FBN1	FBN2	Fbn2	fbn2b	fibrillin 1 (fbn1)
fcer1g	fcer1g	FCER1G	FCER1G	CD247	Fcer1g	fcer1g	Fc fragment of IgE receptor Ig (fcer1g)
fdps	fdps	FDPS_1_2	FDPS	FDPS	Fdps	fdps	farnesyl diphosphate synthase (fdps)
fgf8	fgf8(1of2)	FGF8	FGF8B	FGF8	Fgf8	fgf8b	fibroblast growth factor 8 (fgf8)
LOC107375498	fgf8(2of2)	FGF8A	FGF8A	FGF8	Fgf8	fgf8a	fibroblast growth factor 8 (LOC107375498)
LOC107393607	fgfr1(1of2)	FGFR1_2_2	FGFR1A	FGFR1	Fgfr1	fgfr1a	fibroblast growth factor receptor 1-A-like (LOC107393607)
LOC107394749	fgfr1(2of2)	FGFR1_1_2	FGFR1(2OF2)	FGFR1	Fgfr1	fgfr1b	fibroblast growth factor receptor 1-A-like (LOC107394749)
LOC107392150	fyn(2of3)	FYN_2_2	FYNA	FYN	Fyn	fyna	tyrosine-protein kinase fyna (LOC107392150)
gas6	gas6	GAS6	GAS6	GAS6	Gas6	gas6	growth arrest specific 6 (gas6)
LOC107395986	gja1(2of2)	GJA1	CX43	GJA1	Gja1	cx43	gap junction alpha-1 protein (LOC107395986)
LOC107381824	glg1(1of2)	GLG1_1_3	GLG1B	GLG1	Glg1	glg1a	Golgi apparatus protein 1-like (LOC107381824)
glg1	glg1(2of2)	GLG1_2_3	CU207301.4	GLG1	Glg1	glg1a	golgi glycoprotein 1 (glg1)
LOC107374387	gp1ba(2of2)	GP1BA	CU896563.2	GP1BA	Gp1ba	mxra5b	leucine-rich repeat transmembrane protein FLRT2-like (LOC107374387)
gpr17	gpr17(3of3)	GPR17	GPR17	GPR17	Gpr17	gpr17	G protein-coupled receptor 17 (gpr17)
gria2	gria2(2of2)	GRIA2_1_2	GRIA2B	GRIA2	Gria2	gria2b	glutamate ionotropic receptor AMPA type subunit 2 (gria2)
LOC107380443	gria4(2of2)	GRIA2_1_2	GRIA4A	GRIA4	Gria4	gria4a	glutamate receptor 4-like (LOC107380443)
LOC107396576	hbegf	HBEGF	HBEGFA	HBEGF	Hbegf	hbegfa	proheparin-binding EGF-like growth factor (LOC107396576)
LOC107374826	hmgcr(1of2)	HMGCR_2_2	HMGCRB	HMGCR	Hmgcr	hmgcra	3-hydroxy-3-methylglutaryl-coenzyme A reductase-like (LOC107374826)
LOC107396143	hmgcr(2of2)	HMGCR_1_2	HMGCRA	HMGCR	Hmgcr	hmgcra	3-hydroxy-3-methylglutaryl-coenzyme A reductase-like (LOC107396143)
LOC107394923	hmgcs1		HMGCS1	HMGCS1	Hmgcs1	hmgcs1	hydroxymethylglutaryl-CoA synthase, cytoplasmic-like (LOC107394923)
ifi30	ifi30(1of2)	SI:DKEY-197I20.6	IFI30	IFI30	Ifi30	IFI30_1_many	interferon, gamma-inducible protein 30 (ifi30)
LOC107392839	ifi44(2of2)	IFI44_3_3	Nfu_p_1_006556	IFI44L	Ifi44	si:ch211-197g15.6	interferon-induced protein 44-like (LOC107392839)
igf2bp2	igf2bp2	IGF2BP2A_1_2	IGF2BP2A	IGF2BP2	Igf2bp2	igf2bp2a	insulin like growth factor 2 mRNA binding protein 2 (igf2bp2)
LOC107379620	il16	IL16	IL16(2OF2)	IL16	Il16	si:dkey-92i15.4	uncharacterized LOC107379620 (LOC107379620)
LOC107384293	il5ra	IL5RA	Nfu_p_1_047918	IL5RA		il2rga	uncharacterized LOC107384293 (LOC107384293)
il6st	il6st(2of7)	PURG	IL6ST	IL6ST	Il6st	il6st	interleukin 6 signal transducer (il6st)
LOC107392799	il6st(3of7)	NFURG08722010200	Nfu_p_1_005871	IL6ST	Il6st	si:dkey-13m1.2	interleukin-6 receptor subunit beta-like (LOC107392799)
LOC107392137	il6st(4of7)	IL6ST_2_3	IL31RA(1OF2)	IL6ST	Il6st	il6st	interleukin-6 receptor subunit beta-like (LOC107392137)
LOC107377727	il6st(5of7)	RNGTT	IL31RA(2OF2)	IL6ST	Il6st	il6st	interleukin-6 receptor subunit beta-like (LOC107377727)
LOC107386188	il6st(6of7)	IL6ST_3_3	CABZ01063534.1	IL6ST	Il6st	il6st	interleukin-6 receptor subunit beta-like (LOC107386188)
LOC107392624	il6st(7of7)	NFURG08722010200	Nfu_p_1_005871	IL6ST	Il6st	si:dkey-13m1.2	interleukin-6 receptor subunit beta-like (LOC107392624)
LOC107375162	il9r	TMPRSS6	IL2RB(2OF2)	IL9R	Csf2rb2	il2rb	uncharacterized LOC107375162 (LOC107375162)
ipcef1	ipcef1	CNKSR2A	CNKSR3	IPCEF1	Ipcef1	cnksr2a	interaction protein for cytohesin exchange factors 1 (ipcef1)
LOC107386825	irf1	IRF1B	IRF1B	IRF1	Irf1	irf1b	interferon regulatory factor 1-like (LOC107386825)
itgb8	itgb8	ITGB8_1_2	ITGB8	ITGB8	Itgb8	itgb8	integrin subunit beta 8 (itgb8)
kif15	kif15	KIF15	KIF15	KIF15	Kif15	kif15	kinesin family member 15 (kif15)
LOC107377222	klf7(2of2)	KLF7_2_2	KLF7A	KLF7	Klf7	klf7a	Krueppel-like factor 7 (LOC107377222)
LOC107392486	krt19	ZGC:92035	Nfu_p_1_038201	KRT19	Krt19	krt94	keratin, type I cytoskeletal 19-like (LOC107392486)
cd68	lamp1(1of4)	LAMP1_2_3	CD68	LAMP3	Lamp1	CD68	CD68 molecule (cd68)
lck	lck(1of2)	BLK	LCK	LCK	Lck	lck	LCK proto-oncogene, Src family tyrosine kinase (lck)
LOC107394156	lifr(1of3)	LIFRA_1_2	LIFRA	LIFR	Lifr	lifra	leukemia inhibitory factor receptor-like (LOC107394156)
LOC107375049	lifr(2of3)	LIFRA_2_2	Nfu_p_1_043886	LIFR	Lifr	lifrb	oncostatin-M-specific receptor subunit beta-like (LOC107375049)
LOC107394275	lifr(3of3)	SI:CH211-272B8.6_2_2	OSMR	LIFR	Osmr	osmr	leukemia inhibitory factor receptor-like (LOC107394275)
lrig1	lrig1	LRIG1	LRIG1	LRIG1	Lrig1	lrig1	leucine-rich repeats and immunoglobulin like domains 1 (lrig1)
LOC107395620	lsamp	NEGR1	NEGR1	LSAMP	Lsamp	opcml	limbic system-associated membrane protein-like (LOC107395620)
marco	marco	MARCO	MARCO	MARCO	Marco	marco	macrophage receptor with collagenous structure (marco)
LOC107378934	mbp(3of3)	MBPB	MBPB	MBP	Mbp	mbpb	myelin basic protein-like (LOC107378934)
LOC107375757	mertk	MERTK	MERTK	MERTK	Mertk	mertka	tyrosine-protein kinase Mer-like (LOC107375757)
mfap2	mfap2(1of2)	MFAP2	MFAP2	MFAP2	Mfap2	mfap2	microfibrillar associated protein 2 (mfap2)
LOC107394436	mog(1of3)	RPS18	BX572630.2	MOG	Mog	si:ch211-24o10.6	uncharacterized LOC107394436 (LOC107394436)
LOC107372397	mog(2of3)	PSIP1_1_2	OLA.22506	MOG	Mog	AL935044.1	uncharacterized LOC107372397 (LOC107372397)
LOC107376812	mog(3of3)	CR846080.1	Nfu_p_1_045911	MOG	Vtcn1	zgc:123297	uncharacterized LOC107376812 (LOC107376812)
mpl	mpl	MPL	MPL	MPL	Mpl	mpl	MPL proto-oncogene, thrombopoietin receptor (mpl)
mpz	mpz	MPZ	MPZ	MPZ	Mpz	mpz	myelin protein zero (mpz)
msmo1	msmo1	MSMO1	MSMO1	MSMO1	Msmo1	msmo1	methylsterol monooxygenase 1 (msmo1)
ncf1	ncf1	NCF1	NCF1	NCF1	Ncf1	ncf1	neutrophil cytosolic factor 1 (ncf1)
ncf2	ncf2(3of3)	NCF2_3_3	NCF2	NCF2	Ncf2	ncf2	neutrophil cytosolic factor 2 (ncf2)
LOC107385343	ndufa4(1of3)	NDUFA4_1_2	NDUFA4(1OF2)	NDUFA4	Ndufa4	ndufa4l2a	cytochrome c oxidase subunit NDUFA4-like (LOC107385343)
LOC107387929	ndufa4(2of3)	NDUFA4_2_2	NDUFA4	NDUFA4	Ndufa4	ndufa4	cytochrome c oxidase subunit NDUFA4-like (LOC107387929)
LOC107372733	negr1(1of2)	LSAMP_1_2	LSAMP	NEGR1	Negr1	LSAMP	limbic system-associated membrane protein-like (LOC107372733)
LOC107381730	nnt(1of2)	SI:CH1073-139A18.1	OLA.7508	NNT	Nnt	nnt	NAD(P) transhydrogenase, mitochondrial-like (LOC107381730)
nnt	nnt(2of2)	NNT	NNT	NNT	Nnt	nnt	nicotinamide nucleotide transhydrogenase (nnt)
nsdhl	nsdhl	NSDHL	NSDHL	NSDHL	Nsdhl	nsdhl	NAD(P) dependent steroid dehydrogenase-like (nsdhl)
ntrk2	ntrk2(2of2)	NTRK2A	NTRK2A	NTRK2	Ntrk2	ntrk2a	neurotrophic tyrosine kinase, receptor, type 2 (ntrk2)
LOC107394980	ocln(1of4)	OCLN	Nfu_p_1_040542	OCLN	Ocln	zgc:154006	occludin-like (LOC107394980), partial mRNA.
LOC107392864	ocln(2of4)	SI:CH73-61D6.3	Nfu_p_1_006304	OCLN	Ocln	si:ch73-61d6.3	occludin-like (LOC107392864)
LOC107396146	ocln(3of4)	OCLNB	OCLNB	OCLN	Ocln	oclnb	occludin-like (LOC107396146)
LOC107395740	ocln(4of4)	OCLNA	OCLNA	OCLN	Ocln	oclna	occludin-like (LOC107395740)
olig2	olig2	OLIG2	OLIG2	OLIG2	Olig2	olig2	oligodendrocyte lineage transcription factor 2 (olig2)
p2rx1	p2rx1	ZW10	P2RX1	P2RX1	P2rx1	p2rx1	purinergic receptor P2X 1 (p2rx1)
LOC107389379	parp14(1of5)	PARP14_3_6	Nfu_p_1_034468	PARP14	Parp14	PARP14	poly [ADP-ribose] polymerase 14-like (LOC107389379)
pax5	pax5	PAX5	PAX5	PAX5	Pax5	pax5	paired box 5 (pax5)
pdgfrb	pdgfrb	PDGFRB	PDGFRB	PDGFRB	Pdgfrb	PDGFRB	platelet derived growth factor receptor beta (pdgfrb)
plk1	plk1	PLK1	PLK1	PLK1	Plk1	plk1	polo like kinase 1 (plk1)
LOC107379238	pnp(1of5)	PNP_6_6	PNP4B	PNP	Pnp2	pnp4b	purine nucleoside phosphorylase-like (LOC107379238)
LOC107377027	pnp(2of5)	PNP5A	PNP5A	PNP	Pnp2	pnp5a	purine nucleoside phosphorylase-like (LOC107377027)
LOC107383472	pnp(3of5)	PNP_1_6	PNP5A	PNP	Pnp	pnp5a	purine nucleoside phosphorylase-like (LOC107383472)
LOC107384945	pnp(4of5)	PNP_5_6	PNP4A	PNP	Pnp	pnp4a	purine nucleoside phosphorylase-like (LOC107384945)
LOC107389198	pnp(5of5)	PNP5A	PNP6	PNP	Pnp2	pnp6	purine nucleoside phosphorylase-like (LOC107389198)
pou2af1	pou2af1	POU2AF1	POU2AF1	POU2AF1	Pou2af1	POU2AF1	POU class 2 associating factor 1 (pou2af1)
ptprc	ptprc	PTPRC	PTPRC	PTPRC	Ptprc	ptprc	protein tyrosine phosphatase, receptor type C (ptprc)
ptprk	ptprk	PTPRK_1_2	PTPRK	PTPRK	Ptprk	ptprk	protein tyrosine phosphatase, receptor type K (ptprk)
rnd2	rnd2(1of2)	RND3_1_2	RND2(2OF2)	RND2	Rnd2	rnd2	Rho family GTPase 2 (rnd2)
rsad2	rsad2	RSAD2	RSAD2	RSAD2	Rsad2	rsad2	radical S-adenosyl methionine domain containing 2 (rsad2)
smoc1	smoc1	SMOC2	CABZ01043021.1	SMOC1	Smoc1	SMOC2	SPARC related modular calcium binding 1 (smoc1)
LOC107376007	sorcs3(2of2)	SI:CH211-207N2.8_4_4	SORCS3(2OF2)	SORCS3	Sorcs3	Sorcs3	SORCS3
sorl1	sorl1(1of4)	SORL1_2_3	SORL1	SORL1	Sorl1	sorl1	sortilin-related receptor, L(DLR class) A repeats containing (sorl1)
LOC107395399	sorl1(2of4)	SI:DKEY-88L16.3	Nfu_p_1_015405	SORL1	Sorl1	si:dkey-88l16.3	very low-density lipoprotein receptor-like (LOC107395399)
LOC107384308	sorl1(3of4)	SORL1_3_3	SORL1	SORL1	Sorl1	sorl1	sortilin-related receptor-like (LOC107384308)
LOC107380749	sorl1(4of4)	SORL1_1_3	SORL1	SORL1	Sorl1	sorl1	sortilin-related receptor-like (LOC107380749)
LOC107376297	sox10(1of2)	SOX10_2_2	SOX10	SOX10	Sox10	sox10	transcription factor SOX-10-like (LOC107376297), partial mRNA.
sox6	sox6(2of2)	SOX6_1_4	SOX6(2OF2)	SOX6	Sox6	sox6	SRY-box 6 (sox6)
sqle	sqle	SQLEA	SQLE	SQLE	Sqle	sqlea	squalene epoxidase (sqle)
stat1	stat1(2of4)	STAT1A_2_3	STAT1A	STAT1	Stat1	stat1a	signal transducer and activator of transcription 1 (stat1)
tacc2	tacc2	TACC2	SI:DKEY-33I22.3	TACC2	Tacc2	TACC2	transforming acidic coiled-coil containing protein 2 (tacc2)
LOC107379160	tap1	TAP1	TAP1	TAP1	Tap1	tap1	antigen peptide transporter 1-like (LOC107379160)
LOC107394853	tap2(1of2)	ABCB3L1	ABCB3L1	TAP2	Tap2	abcb3l1	antigen peptide transporter 2-like (LOC107394853)
LOC107387476	tap2(2of2)	SI:DKEY-57H18.2	BX324231.1	TAP2	Tap2	si:dkey-57h18.2	antigen peptide transporter 2-like (LOC107387476)
tcf7l2	tcf7l2	TCF7L2	TCF7L2	TCF7L2	Tcf7l2	tcf7l2	transcription factor 7 like 2 (tcf7l2)
LOC107376588	tigit	SI:RP71-81E14.2	Nfu_g_1_019591	TIGIT		si:rp71-81e14.2	T-cell immunoreceptor with Ig and ITIM domains-like (LOC107376588)
tm7sf2	tm7sf2	RAPGEF6_1_2	TM7SF2	TM7SF2	Tm7sf2	tm7sf2	transmembrane 7 superfamily member 2 (tm7sf2)
LOC107394416	tnfrsf11b(1of4)	TNFRSF11B_3_3	OPGA	TNFRSF11B	Tnfrsf11b	tnfrsf21	tumor necrosis factor receptor superfamily member 11B-like (LOC107394416)
tnfrsf11b	tnfrsf11b(2of4)	TNFRSF11B_1_3	TNFRSF11B	TNFRSF11B	Tnfrsf11b	tnfrsf21	tumor necrosis factor receptor superfamily member 11b (tnfrsf11b)
LOC107394414	tnfrsf11b(3of4)	TNFRSF11B_2_3	OPGA	TNFRSF11B	Tnfrsf11b	tnfrsf11b	tumor necrosis factor receptor superfamily member 11B-like (LOC107394414)
LOC107378725	tnfrsf11b(4of4)	TNFRSF11B_1_3	TNFRSF11B	TNFRSF11B	Tnfrsf11b	tnfrsf11b	tumor necrosis factor receptor superfamily member 11B-like (LOC107378725)
tnfrsf9	tnfrsf4	NFURG01206050200	CU856681.1	TNFRSF11B	Tnfrsf4	si:ch73-361p23.3	tumor necrosis factor receptor superfamily member 9 (tnfrsf9)
tnfsf11	tnfsf11	TNFSF11_2_2	TNFSF11	TNFSF11	Tnfsf11	tnfsf11	tumor necrosis factor superfamily member 11 (tnfsf11)
tnr	tnr	TNR_1_2	TNR	TNR	Tnr	tnr	tenascin R (tnr)
LOC107390723	tox2(1of2)	TOX2_1_3	TOX2(2OF2)	TOX2	Tox2	tox2	TOX high mobility group box family member 2-like (LOC107390723)
LOC107374143	usp18(2of2)	USP33	CR788286.1	USP18	Usp47	usp47	uncharacterized LOC107374143 (LOC107374143)
tp53i3	vat1l(2of2)	TP53I3	TP53I3	TP53I3	Vat1l	cryz	tumor protein p53 inducible protein 3 (tp53i3)
LOC107376230	vldlr(1of2)	VLDLR_1_2	VLDLR	VLDLR	Vldlr	vldlr	very low-density lipoprotein receptor-like (LOC107376230)
vwf	vwf	VWF_1_2	VWF	VWF	Vwf	vwf	von Willebrand factor (vwf)
