## Supplemental table 2 for "An evolutionarily conserved interferon-responsive oligodendroglial state emerges during white matter aging"

### Sheet: Sheet1
Gene	Full gene name	Predominant cell type	Number of probe pairs (pp)	Final probe pair concentration	Amplifier	Gene ID	RefSeq accession code
gria4a	Subunit 4 of AMPA-type ionotropic glutamate receptors	OPC	25 pp	13.34 nM	B2	LOC107380443	XM_015951695
gpr17	G-protein coupled receptor 17	cOPC	24 pp	13.34 nM	B1, B2	LOC107387409	XM_015962363
tcf7l2	Transcription factor 7-like 2	nfOL	25 pp	6.67 nM	B2	LOC107387573	XM_054749742
sorcs3	Sortilin-related VPS10 domain-containing receptor 3	mfOL and mOL	33 pp	6.67 nM	B1, B3	LOC107376007	XM_015944880
cldnk	Claudin K	oligodendrocytes (nfOL, mfOL, mOL)	20 pp	6.67 nM	B1, B3	LOC107395396	XM_015974772
cldn19	Claudin 19	oligodendrocytes (nfOL, mfOL, mOL)	21 pp	6.67 nM	B2	LOC107373548	XM_054737932
sox10/olig2	sox10: SRY-box transcription factor 10	Oligodendroglial lineage	56 pp	13.34 nM	B1	LOC107376297	XM_015945327
	olig2: oligodendrocyte transcription factor 2					LOC107389674	XM_015965926
rsad2	Radical S-adenosyl methionine domain-containing protein 2	IFN-responsive cells	25 pp	6.67 nM	B2	LOC107392267	XM_015969964
smoc1	Secreted Modular Calcium-binding Protein 1	Astroglia	23 pp	6.67 nM	B2	LOC107391933	XM_054741815
apoeb	apolipoprotein eb	Microglia	20 pp	6.67 nM	B3	LOC107379395	XM_015950130
cd209	Dendritic Cell-Specific Intercellular adhesion molecule-3-Grabbing Non-integrin	Macrophages	21 pp	6.67 nM	B2	LOC107394775	XM_015973866
ccl3	C-C motif chemokine ligand 3	T-cells	17 pp	6.67 nM	B1	LOC107374198	XM_015942345
col1a1a	Collagen type I, alpha 1	Fibroblasts	28 pp	20,01 nM	B2	LOC107391613	XM_015968981
